# TrbA binds and locks a sliding clamp KorB to repress transcription on multi-drug resistance plasmids

**DOI:** 10.64898/2026.05.27.728120

**Authors:** Thomas C. McLean, Govind Chandra, Tung B.K. Le

## Abstract

Precise regulation of gene expression is essential for all living systems. Genes encoded on mobile genetic elements such as conjugative plasmids are also highly regulated to ensure stable inheritance, successful horizontal transfer, and adaptation to diverse bacterial hosts. The multi-drug resistance plasmid RK2 encodes an intricate regulatory network centred on the ParB-CTPase family protein KorB, which functions in both plasmid segregation and global gene regulation. We recently showed that KorB acts as a CTP-dependent DNA-sliding clamp that can be converted into a transcriptional repressor through direct interaction with the DNA-binding protein KorA. This clamp sliding-and-locking mechanism by KorAB enables highly effective transcriptional repression. Here, we investigate whether a third transcriptional regulator on the RK2 plasmid, TrbA, operates through a similar mechanism. Using a combination of structural prediction, biochemistry and *in vivo* transcriptional assays, we provide evidence that TrbA also directly interacts with KorB and functions as a clamp-locking factor. This KorB-TrbA interaction is mediated by a conserved aromatic interface that enables strong cooperative transcriptional repression. Disruption of this interface abolishes synergy, indicating that direct protein-protein interaction underpins KorB-TrbA cooperativity. Finally, bioinformatic analysis of a large plasmid database reveal that the tripartite KorB-KorA-TrbA system is present on numerous plasmids. Together, our findings establish TrbA as a *bona fid*e KorB co-repressor and demonstrate how a single sliding clamp protein can integrate multiple partners to evolve a complex transcriptional regulatory network.

**IMPORTANCE:** Precise regulation of gene expression ensures gene products are produced at the right time and in the right amounts. Recent works uncovered a new mechanism of bacterial gene regulation based on a clamp sliding and locking in a multi-drug resistance plasmid, RK2. KorB functions as a CTP-dependent DNA-sliding clamp capable of traveling over a long genomic distance. Sliding KorB is captured and locked in place by a partner protein, KorA, forming a stable complex at target promoters to repress transcription. Here, we show that another RK2 regulator, TrbA, also use this clamp sliding-locking mechanism, and identify an aromatic interface enabling TrbA-KorB-mediated transcriptional repression. Our findings show how a single sliding clamp integrates multiple partners to build a complex transcriptional regulatory network.
