## Supplementary Table S1 for "TrbA binds and locks a sliding clamp KorB to repress transcription on multi-drug resistance plasmids"

### Sheet: Table S1
	Table S1: strains, plasmids, oligonucleotides, and proteins used or generated in this study
	Strains	Description	Source
	DH5α	E. coli host for DNA cloning and propagation of plasmid	Le lab collection
	E. coli Rosetta (BL21 DE3)	E. coli host for protein overexpression from an IPTG-inducible T7 promoter F- ompT hsdSB(rB- mB-) gal dcm (DE3) pRARE (chloramphenicolR)	Merck
	TCMS0078	DH5α pLB40 (kanamycinR)	McLean et al., 2025, PMID: 39849085
	TCMS0080	DH5α pLB105 (kanamycinR)	McLean et al., 2025, PMID: 39849085
	TCMS0083	DH5α pLB25 (streptomycinR)	This study
	TCMS0086	DH5α pDM2.1 (streptomycinR)	McLean et al., 2025, PMID: 39849085
	TCMS0087	DH5α pBAD33 (chloramphenicolR)	McLean et al., 2025, PMID: 39849085
	TCMS0088	DH5α TCMV0086 (chloramphenicolR)	McLean et al., 2025, PMID: 39849085
	TCMS0089	DH5α TCMV0082 (streptomycinR)	This study
	TCMS0100	DH5α TCMV0095 (chloramphenicolR)	McLean et al., 2025, PMID: 39849085
	TCMS0110	DH5α TCMV0105 (chloramphenicolR)	McLean et al., 2025, PMID: 39849085
	TCMS0114	DH5α TCMV0109 (chloramphenicolR)	McLean et al., 2025, PMID: 39849085
	TCMS0125	DH5α TCMV0120 (kanamycinR)	McLean et al., 2025, PMID: 39849085
	TCMS0126	DH5α TCMV0121 (kanamycinR)	McLean et al., 2025, PMID: 39849085
	TCMS0171	E. coli Rosetta (BL21 DE3) TCMV0001 (chloramphenicolR, carbenicillinR)	McLean et al., 2025, PMID: 39849085
	TCMS0173	E. coli Rosetta (BL21 DE3) TCMV0007 (chloramphenicolR, carbenicillinR)	McLean et al., 2025, PMID: 39849085
	TCMS0178	E. coli Rosetta (BL21 DE3) TCMV0028 (chloramphenicolR, carbenicillinR)	McLean et al., 2025, PMID: 39849085
	TCMS0180	E. coli Rosetta (BL21 DE3) TCMV0044 (chloramphenicolR, carbenicillinR)	McLean et al., 2025, PMID: 39849085
	TCMS0181	E. coli Rosetta (BL21 DE3) TCMV0063 (chloramphenicolR, carbenicillinR)	McLean et al., 2025, PMID: 39849085
	TCMS0182	E. coli Rosetta (BL21 DE3) TCMV0070 (chloramphenicolR, carbenicillinR)	McLean et al., 2025, PMID: 39849085
	TCMS0185	E. coli Rosetta (BL21 DE3) TCMV0119 (chloramphenicolR, carbenicillinR)	McLean et al., 2025, PMID: 39849085
	TCMS0190	E. coli Rosetta (BL21 DE3) TCMV0199 (chloramphenicolR, carbenicillinR)	This study
	TCMS0191	E. coli Rosetta (BL21 DE3) TCMV0200 (chloramphenicolR, carbenicillinR)	This study
	xylE Strains	Description	Source
	T1	DH5α pLB40 (kanamycinR)	McLean et al., 2025, PMID: 39849085
	T3	DH5α pLB105 (kanamycinR)	McLean et al., 2025, PMID: 39849085
	E2	DH5α pDM1.2 (streptomycinR)	McLean et al., 2025, PMID: 39849085
	E3	DH5α pBAD33 (chloramphenicolR)	McLean et al., 2025, PMID: 39849085
	KB1	DH5α TCMV0086 (chloramphenicolR)	McLean et al., 2025, PMID: 39849085
	KB2	DH5α TCMV0095 (chloramphenicolR)	McLean et al., 2025, PMID: 39849085
	TA1	DH5α pLB25 (streptomycinR)	This study
	TA2	DH5α TCMV0082 (streptomycinR)	This study
	T1E2E3	DH5α pLB40 pDM2.1 pBAD33 (kanamycinR,streptomycinR, chloramphenicolR)	This study
	T1E2KB1	DH5α pLB40 pDM2.1 TCMV0086 (kanamycinR,streptomycinR, chloramphenicolR)	This study
	T1E2KB2	DH5α pLB40 pDM2.1 TCMV0095 (kanamycinR,streptomycinR, chloramphenicolR)	This study
	T1TA1E3	DH5α pLB40 pLB25 pBAD33 (kanamycinR,streptomycinR, chloramphenicolR)	This study
	T1TA2E3	DH5α pLB40 TCMV0082 pBAD33 (kanamycinR,streptomycinR, chloramphenicolR)	This study
	T1TA1KB1	DH5α pLB40 pLB25 TCMV0086 (kanamycinR,streptomycinR, chloramphenicolR)	This study
	T1TA1KB2	DH5α pLB40 pLB25 TCMV0095 (kanamycinR,streptomycinR, chloramphenicolR)	This study
	T1TA2KB1	DH5α pLB40 TCMV0082 TCMV0086 (kanamycinR,streptomycinR, chloramphenicolR)	This study
	T1TA2KB2	DH5α pLB40 TCMV0082 TCMV0095 (kanamycinR,streptomycinR, chloramphenicolR)	This study
	T3E2E3	DH5α pLB105 pDM2.1 pBAD33 (kanamycinR,streptomycinR, chloramphenicolR)	This study
	T3E2KB1	DH5α pLB105 pDM2.1 TCMV0086 (kanamycinR,streptomycinR, chloramphenicolR)	This study
	T3E2KB2	DH5α pLB105 pDM2.1 TCMV0095 (kanamycinR,streptomycinR, chloramphenicolR)	This study
	T3TA1E3	DH5α pLB105 pLB25 pBAD33 (kanamycinR,streptomycinR, chloramphenicolR)	This study
	T3TA2E3	DH5α pLB105 TCMV0082 pBAD33 (kanamycinR,streptomycinR, chloramphenicolR)	This study
	T3TA1KB1	DH5α pLB105 pLB25 TCMV0086 (kanamycinR,streptomycinR, chloramphenicolR)	This study
	T3TA1KB2	DH5α pLB105 pLB25 TCMV0095 (kanamycinR,streptomycinR, chloramphenicolR)	This study
	T3TA2KB1	DH5α pLB105 TCMV0082 TCMV0086 (kanamycinR,streptomycinR, chloramphenicolR)	This study
	T3TA2KB2	DH5α pLB105 TCMV0082 TCMV0095 (kanamycinR,streptomycinR, chloramphenicolR)	This study
	Plasmids	Description	Replicon	Source
	pBAD33	Empty arabinose inducible promoter vector, chloramphenicolR	p15A	Guzman et al., 1995, PMID: 7608087
	pDM2.1	Empty lacIp-tacp expression vector, streptomycinR	IncQ	Gift from Christopher Thomas
	pLB25	lacIq-tacp-trbA expression vector, streptomycinR	IncQ	Gift from Christopher Thomas
	pLB40	pPT01 trbBp-xylE promoter fusion vector - OB cloned in proximal position, kanamycinR	pSC101	Gift from Christopher Thomas
	pLB105	pPT01 trbBp-xylE promoter fusion vector - OB cloned in distal position, kanamycinR	pSC101	Gift from Christopher Thomas
	TCMV0001	pET21b overexpression of C-terminally His6-tagged RK2 KorB, carbenicillinR	pMB1	McLean et al., 2025, PMID: 39849085
	TCMV0007	pET21b overexpression of C-terminally His6-tagged RK2 KorB S47C, carbenicillinR	pMB1	McLean et al., 2025, PMID: 39849085
	TCMV0028	pET21b overexpression of C-terminally His6-tagged RK2 KorB S47C R117A, carbenicillinR	pMB1	McLean et al., 2025, PMID: 39849085
	TCMV0044	pET21b overexpression of C-terminally His6-tagged RK2 KorA, carbenicillinR	pMB1	McLean et al., 2025, PMID: 39849085
	TCMV0063	pET21b overexpression of C-terminally His6-tagged RK2 KorA Y84A, carbenicillinR	pMB1	McLean et al., 2025, PMID: 39849085
	TCMV0070	pET21b overexpression of C-terminally His6-tagged RK2 KorB S47C F249A, carbenicillinR	pMB1	McLean et al., 2025, PMID: 39849085
	TCMV0082	lacIq-tacp-trbA F104A expression vector, streptomycinR	IncQ	This study
	TCMV0086	pBAD33 arabinose inducible promoter vector expressing RK2 KorB, chloramphenicolR	p15A	McLean et al., 2025, PMID: 39849085
	TCMV0095	pBAD33 arabinose inducible promoter vector expressing RK2 KorB F249A, chloramphenicolR	p15A	McLean et al., 2025, PMID: 39849085
	TCMV0119	pET21b overexpression of C-terminally His6-tagged RK2 KorB F249A, carbenicillinR	pMB1	McLean et al., 2025, PMID: 39849085
	TCMV0199	pET21b overexpression of C-terminally Strep-tagged RK2 TrbA, carbenicillinR	pMB1	This study
	TCMV0200	pET21b overexpression of C-terminally Strep-tagged RK2 TrbA F104A, carbenicillinR	pMB1	This study
	Oligos	Sequence	Description	Source
	TCMP0019	gggatattttagcggctaaaagga	OB-containing sequence for crosslinking	McLean et al., 2025, PMID: 39849085
	TCMP0020	tccttttagccgctaaaatatccc	OB-containing sequence for crosslinking	McLean et al., 2025, PMID: 39849085
	Protein	Description	Source
	KorB WT-His6	C-terminal 6xHis tagged KorB WT. C-terminal linker sequence: KLAAALE	McLean et al., 2025, PMID: 39849085
	KorB (S47C)-His6	C-terminal 6xHis tagged KorB (S47C). C-terminal linker sequence: KLAAALE. Codon optimised for E. coli.	McLean et al., 2025, PMID: 39849085
	KorB (S47C R117A)-His6	C-terminal 6xHis tagged KorB (S47C R117A). C-terminal linker sequence: KLAAALE. Codon optimised for E. coli.	McLean et al., 2025, PMID: 39849085
	KorB (S47C F249A)-His6	C-terminal 6xHis tagged KorB (S47C F249A). C-terminal linker sequence: KLAAALE. Codon optimised for E. coli.	McLean et al., 2025, PMID: 39849085
	KorA WT-His6	C-terminal 6xHis tagged KorA WT. C-terminal linker sequence: KLAAALE. Codon optimised for E. coli.	McLean et al., 2025, PMID: 39849085
	KorA (Y84A)-His6	C-terminal 6xHis tagged KorA (Y84A). C-terminal linker sequence: KLAAALE. Codon optimised for E. coli.	McLean et al., 2025, PMID: 39849085
	TrbA WT-Streptag	C-terminal Strep-tagged Trba WT. C-terminal linker sequence: GSGGS. Codon optimised for E. coli.	This study
	TrbA (F104A)-Streptag	C-terminal Strep-tagged Trba (F104A). C-terminal linker sequence: GSGGS. Codon optimised for E. coli.	This study
